# Genome-wide Cell-free DNA Fragmentation Profiling at Transcription Start Sites Detects Cancer Without Cancer-Type-Specific Region Selection

**DOI:** 10.64898/2026.06.22.733692

**Authors:** Bram Pronk, Stavros Makrodimitris, Saskia M Wilting, Marcel J T Reinders

## Abstract

Accurate discrimination between healthy individuals and patients with cancer using minimally invasive liquid biopsies could improve cancer diagnosis and monitoring. Circulating cell-free DNA (cfDNA) is a promising biomarker, since its fragmentation patterns reflect chromatin organization at regulatory regions such as transcription start sites (TSSs). Classification approaches typically rely on hypothesis-driven selection of genomic regions based on literature or external tissue data. They thereby assume that tumor-derived cfDNA carries the diagnostic signal, potentially overlooking a systemic, genome-wide shift in the cfDNA pool. We present a data-driven framework that selects TSSs directly from cfDNA sequencing data, with every modeling choice made within nested cross-validation. For breast and colorectal cancer, it reached an AUROC of 0.966, against 0.891 for tumor-specific chromatin accessibility regions, 0.666 for gene-expression regions and 0.673 for aneuploidy-based ichorCNA. Across seven cancer types it reached 0.969, and 0.95 for cancer types left out of training. On an additional hepatocellular carcinoma dataset, the AUROC was 0.74, while both hypothesis-driven baselines performed at chance. The model’s discriminatory signal is spread over thousands of TSSs and may reflect the cellular origin of cfDNA. These results support data-driven locus selection as an alternative to cancer-type-specific region sets for cfDNA-based cancer detection.
