## Supplementary Table 7 for "Genome-wide Cell-free DNA Fragmentation Profiling at Transcription Start Sites Detects Cancer Without Cancer-Type-Specific Region Selection"

### Sheet: README
Supplementary Table S7. Selected configuration and confusion counts per outer fold.
Part A: per task, method and outer fold, the configuration selected in the inner cross-validation, the inner and outer AUROC, the 95%-specificity threshold set on the training partition, and the counts on the test fold. Part B: the counts pooled over the ten test folds with exact binomial (Clopper-Pearson) 95% confidence intervals and the range of the per-fold specificity, and the Jiang et al. co…
Data sheets: 'A per outer fold', 'B pooled'. Source: tableS_folds_counts_A_per_fold.csv, tableS_folds_counts_B_pooled.csv (src/figures/data/no_deep), built by src/figures/export/build_supplementary_tables.py on 2026-11-22.
Column	Definition
task	Classification task.
method	Data-driven (the TSS model), ATAC-seq and RNA-seq (hypothesis-driven region sets), ichorCNA (tumor fraction).
fold	A: outer cross-validation fold.
feature	A: fragmentomic feature selected in the inner cross-validation (ATAC-seq: TFBS features; RNA-seq: RCOV).
ranking	A: ranking function selected in the inner cross-validation ('none' where nothing is ranked).
k	A: number of regions kept by the ranking ('all' = all 14,221 TSSs, or all regions of a baseline).
classifier	A: classifier selected in the inner cross-validation.
hyperparameters	A: its hyperparameters selected in the inner cross-validation.
inner_cv_auroc	A: mean inner cross-validation AUROC of the selected configuration.
test_auroc	A: AUROC on the outer test fold.
threshold_95spec	A: score threshold at 95% specificity on the training partition of the fold.
TP	True positives (cancers called cancer) at that threshold.
FN	False negatives (cancers called healthy).
TN	True negatives (healthy or non-cancer participants called healthy).
FP	False positives (healthy or non-cancer participants called cancer).
sensitivity	B: pooled sensitivity, TP / (TP + FN).
sensitivity_lo	B: lower bound of its exact binomial 95% confidence interval.
sensitivity_hi	B: upper bound of its exact binomial 95% confidence interval.
specificity	B: pooled specificity, TN / (TN + FP).
specificity_lo	B: lower bound of its exact binomial 95% confidence interval.
specificity_hi	B: upper bound of its exact binomial 95% confidence interval.
specificity_fold_min	B: lowest specificity of a single outer test fold.
specificity_fold_max	B: highest specificity of a single outer test fold.

### Sheet: A per outer fold
task	method	fold	feature	ranking	k	classifier	hyperparameters	inner_cv_auroc	test_auroc	threshold_95spec	TP	FN	TN	FP
BRCA/CRC vs healthy	Data-driven	1	Griffin difference	fold change	10,000	Support Vector Machine	C = 0.001, gamma = scale, kernel = linear	0.9719	0.9118	0.5505	4	4	17	0
BRCA/CRC vs healthy	Data-driven	2	Griffin difference	Mann-Whitney p	10,000	Support Vector Machine	C = 0.001, gamma = scale, kernel = linear	0.9736	0.9632	0.4469	6	2	16	1
BRCA/CRC vs healthy	Data-driven	3	Griffin difference	fold change	10,000	Support Vector Machine	C = 0.001, gamma = scale, kernel = linear	0.9615	0.9853	0.4837	7	1	16	1
BRCA/CRC vs healthy	Data-driven	4	Griffin difference	fold change	10,000	Support Vector Machine	C = 0.001, gamma = scale, kernel = linear	0.9683	1	0.5833	7	1	17	0
BRCA/CRC vs healthy	Data-driven	5	Griffin difference	mean difference	all	Support Vector Machine	C = 0.001, gamma = scale, kernel = linear	0.9735	0.9219	0.4548	6	2	15	1
BRCA/CRC vs healthy	Data-driven	6	Griffin difference	mean difference	all	Support Vector Machine	C = 0.001, gamma = scale, kernel = linear	0.9677	1	0.4105	8	0	16	0
BRCA/CRC vs healthy	Data-driven	7	Griffin difference	fold change	10,000	Support Vector Machine	C = 0.001, gamma = scale, kernel = linear	0.9565	0.9688	0.4667	7	1	15	1
BRCA/CRC vs healthy	Data-driven	8	Griffin difference	fold change	10,000	Support Vector Machine	C = 0.001, gamma = scale, kernel = linear	0.9602	0.9844	0.5703	7	1	15	1
BRCA/CRC vs healthy	Data-driven	9	Griffin difference	fold change	10,000	Support Vector Machine	C = 0.001, gamma = scale, kernel = linear	0.9586	0.9453	0.5922	6	2	14	2
BRCA/CRC vs healthy	Data-driven	10	Griffin difference	mean difference	all	Support Vector Machine	C = 0.001, gamma = scale, kernel = linear	0.9701	0.9766	0.4252	7	1	15	1
BRCA/CRC vs healthy	ATAC-seq	1	TFBS features	none	497	Logistic Regression	C = 1.0, l1_ratio = 0.1, penalty = elasticnet, solver = saga	0.951	0.9044	0.4962	4	4	16	1
BRCA/CRC vs healthy	ATAC-seq	2	TFBS features	none	497	Support Vector Machine	C = 10.0, gamma = scale, kernel = rbf	0.9223	0.8382	0.6527	6	2	15	2
BRCA/CRC vs healthy	ATAC-seq	3	TFBS features	none	497	Logistic Regression	C = 1.0, l1_ratio = 0.1, penalty = elasticnet, solver = saga	0.9133	0.9338	0.7455	4	4	16	1
BRCA/CRC vs healthy	ATAC-seq	4	TFBS features	none	497	Logistic Regression	C = 10.0, l1_ratio = 0.5, penalty = elasticnet, solver = saga	0.9325	0.9559	0.7741	7	1	16	1
BRCA/CRC vs healthy	ATAC-seq	5	TFBS features	none	497	Support Vector Machine	C = 0.001, gamma = scale, kernel = linear	0.9099	1	0.6266	8	0	14	2
BRCA/CRC vs healthy	ATAC-seq	6	TFBS features	none	497	Support Vector Machine	C = 10.0, gamma = scale, kernel = rbf	0.9109	0.9375	0.5559	7	1	15	1
BRCA/CRC vs healthy	ATAC-seq	7	TFBS features	none	497	Multi-Layer Perceptron	alpha = 0.0001, hidden_layer_sizes = (100,), learning_rate_init = 0.01, max_iter = 2000	0.9099	0.6328	0.6895	2	6	16	0
BRCA/CRC vs healthy	ATAC-seq	8	TFBS features	none	497	Logistic Regression	C = 0.1, l1_ratio = 0.1, penalty = elasticnet, solver = saga	0.9468	0.875	0.4673	4	4	15	1
BRCA/CRC vs healthy	ATAC-seq	9	TFBS features	none	497	Support Vector Machine	C = 10.0, gamma = scale, kernel = rbf	0.8863	0.9375	0.6999	5	3	16	0
BRCA/CRC vs healthy	ATAC-seq	10	TFBS features	none	497	Logistic Regression	C = 10.0, l1_ratio = 0.5, penalty = elasticnet, solver = saga	0.9307	0.8906	0.6768	7	1	14	2
BRCA/CRC vs healthy	RNA-seq	1	RCOV	none	781	XGBoost	colsample_bytree = 1.0, learning_rate = 0.1, max_depth = 4, n_estimators = 100, subsample = 0.8	0.752	0.4044	0.5024	0	8	16	1
BRCA/CRC vs healthy	RNA-seq	2	RCOV	none	781	XGBoost	colsample_bytree = 0.3, learning_rate = 0.1, max_depth = 2, n_estimators = 300, subsample = 0.8	0.7112	0.7353	0.5756	0	8	16	1
BRCA/CRC vs healthy	RNA-seq	3	RCOV	none	781	XGBoost	colsample_bytree = 1.0, learning_rate = 0.05, max_depth = 4, n_estimators = 300, subsample = 0.8	0.754	0.6765	0.4661	2	6	13	4
BRCA/CRC vs healthy	RNA-seq	4	RCOV	none	781	Random Forest	max_depth = 5, max_features = log2, min_samples_leaf = 10, n_estimators = 500	0.7115	0.6985	0.3874	1	7	16	1
BRCA/CRC vs healthy	RNA-seq	5	RCOV	none	781	Random Forest	max_depth = 10, max_features = log2, min_samples_leaf = 10, n_estimators = 500	0.698	0.6953	0.3868	1	7	15	1
BRCA/CRC vs healthy	RNA-seq	6	RCOV	none	781	XGBoost	colsample_bytree = 1.0, learning_rate = 0.05, max_depth = 2, n_estimators = 100, subsample = 0.8	0.6693	0.75	0.6096	0	8	15	1
BRCA/CRC vs healthy	RNA-seq	7	RCOV	none	781	Multi-Layer Perceptron	alpha = 0.0001, hidden_layer_sizes = (256, 128), learning_rate_init = 0.01, max_iter = 2000	0.6974	0.6406	0.8716	0	8	16	0
BRCA/CRC vs healthy	RNA-seq	8	RCOV	none	781	Multi-Layer Perceptron	alpha = 0.01, hidden_layer_sizes = (512, 256), learning_rate_init = 0.01, max_iter = 2000	0.6956	0.5703	0.303	2	6	11	5
BRCA/CRC vs healthy	RNA-seq	9	RCOV	none	781	XGBoost	colsample_bytree = 1.0, learning_rate = 0.1, max_depth = 2, n_estimators = 300, subsample = 0.8	0.7189	0.8203	0.4963	3	5	15	1
BRCA/CRC vs healthy	RNA-seq	10	RCOV	none	781	XGBoost	colsample_bytree = 0.3, learning_rate = 0.1, max_depth = 2, n_estimators = 300, subsample = 0.8	0.6928	0.6641	0.5855	2	6	15	1
BRCA/CRC vs healthy	ichorCNA	1	tumour fraction	none	none	none			0.7059	0.0123	1	7	17	0
BRCA/CRC vs healthy	ichorCNA	2	tumour fraction	none	none	none			0.6397	0.0123	1	7	17	0
BRCA/CRC vs healthy	ichorCNA	3	tumour fraction	none	none	none			0.5515	0.0123	0	8	17	0
BRCA/CRC vs healthy	ichorCNA	4	tumour fraction	none	none	none			0.8088	0.011	5	3	14	3
BRCA/CRC vs healthy	ichorCNA	5	tumour fraction	none	none	none			0.7617	0.0123	4	4	16	0
BRCA/CRC vs healthy	ichorCNA	6	tumour fraction	none	none	none			0.6875	0.0123	3	5	16	0
BRCA/CRC vs healthy	ichorCNA	7	tumour fraction	none	none	none			0.6172	0.0123	2	6	16	0
BRCA/CRC vs healthy	ichorCNA	8	tumour fraction	none	none	none			0.5703	0.0112	3	5	16	0
BRCA/CRC vs healthy	ichorCNA	9	tumour fraction	none	none	none			0.7422	0.011	4	4	14	2
BRCA/CRC vs healthy	ichorCNA	10	tumour fraction	none	none	none			0.6484	0.0111	1	7	15	1
Pan-cancer vs healthy	Data-driven	1	Griffin difference	mean difference	all	Logistic Regression	C = 10.0, l1_ratio = 0.1, penalty = elasticnet, solver = saga	0.9625	0.9794	0.5125	18	2	17	0
Pan-cancer vs healthy	Data-driven	2	Griffin difference	mean difference	10,000	Logistic Regression	C = 10.0, l1_ratio = 0.1, penalty = elasticnet, solver = saga	0.9673	0.9735	0.446	17	3	16	1
Pan-cancer vs healthy	Data-driven	3	Griffin difference	mean difference	all	Logistic Regression	C = 10.0, l1_ratio = 0.1, penalty = elasticnet, solver = saga	0.9507	0.9706	0.5104	16	4	17	0
Pan-cancer vs healthy	Data-driven	4	Griffin difference	Mann-Whitney p	10,000	Logistic Regression	C = 10.0, l1_ratio = 0.1, penalty = elasticnet, solver = saga	0.9626	0.9382	0.4448	13	7	16	1
Pan-cancer vs healthy	Data-driven	5	Griffin difference	mean difference	10,000	Logistic Regression	C = 10.0, l1_ratio = 0.1, penalty = elasticnet, solver = saga	0.9637	0.9821	0.4109	16	5	16	0
Pan-cancer vs healthy	Data-driven	6	Griffin difference	mean difference	10,000	Logistic Regression	C = 10.0, l1_ratio = 0.1, penalty = elasticnet, solver = saga	0.9742	0.9643	0.411	18	3	16	0
Pan-cancer vs healthy	Data-driven	7	Griffin difference	mean difference	all	Logistic Regression	C = 10.0, l1_ratio = 0.1, penalty = elasticnet, solver = saga	0.9632	0.9524	0.4492	15	6	15	1
Pan-cancer vs healthy	Data-driven	8	Griffin difference	mean difference	all	Logistic Regression	C = 10.0, l1_ratio = 0.5, penalty = elasticnet, solver = saga	0.9537	0.9969	0.485	18	2	16	0
Pan-cancer vs healthy	Data-driven	9	Griffin difference	Mann-Whitney p	10,000	Logistic Regression	C = 10.0, l1_ratio = 0.1, penalty = elasticnet, solver = saga	0.9603	0.9688	0.4339	18	2	16	0
Pan-cancer vs healthy	Data-driven	10	Griffin difference	mean difference	all	Logistic Regression	C = 10.0, l1_ratio = 0.5, penalty = elasticnet, solver = saga	0.9654	0.9688	0.4999	16	4	15	1
Pan-cancer vs healthy	ATAC-seq	1	TFBS features	none	497	Logistic Regression	C = 0.1, l1_ratio = 0.5, penalty = elasticnet, solver = saga	0.9137	0.9294	0.6275	16	4	16	1
Pan-cancer vs healthy	ATAC-seq	2	TFBS features	none	497	Logistic Regression	C = 0.1, l1_ratio = 0.5, penalty = elasticnet, solver = saga	0.9227	0.85	0.6628	14	6	15	2
Pan-cancer vs healthy	ATAC-seq	3	TFBS features	none	497	Multi-Layer Perceptron	alpha = 0.0001, hidden_layer_sizes = (200,), learning_rate_init = 0.01, max_iter = 2000	0.9018	0.8941	0.9175	14	6	14	3
Pan-cancer vs healthy	ATAC-seq	4	TFBS features	none	497	Logistic Regression	C = 0.1, l1_ratio = 0.1, penalty = elasticnet, solver = saga	0.9173	0.8853	0.7385	11	9	17	0
Pan-cancer vs healthy	ATAC-seq	5	TFBS features	none	497	Support Vector Machine	C = 10.0, gamma = scale, kernel = rbf	0.9065	0.875	0.6553	16	5	15	1
Pan-cancer vs healthy	ATAC-seq	6	TFBS features	none	497	Logistic Regression	C = 0.1, l1_ratio = 0.1, penalty = elasticnet, solver = saga	0.9066	0.881	0.6824	14	7	15	1
Pan-cancer vs healthy	ATAC-seq	7	TFBS features	none	497	Support Vector Machine	C = 10.0, gamma = scale, kernel = rbf	0.904	0.9613	0.756	10	11	16	0
Pan-cancer vs healthy	ATAC-seq	8	TFBS features	none	497	Multi-Layer Perceptron	alpha = 0.0001, hidden_layer_sizes = (100, 50), learning_rate_init = 0.01, max_iter = 2000	0.8889	0.9594	0.9357	17	3	15	1
Pan-cancer vs healthy	ATAC-seq	9	TFBS features	none	497	Support Vector Machine	C = 1.0, gamma = scale, kernel = rbf	0.8915	0.9625	0.7472	12	8	16	0
Pan-cancer vs healthy	ATAC-seq	10	TFBS features	none	497	Multi-Layer Perceptron	alpha = 0.1, hidden_layer_sizes = (200,), learning_rate_init = 0.01, max_iter = 2000	0.898	0.7719	0.9443	10	10	14	2
Pan-cancer vs healthy	RNA-seq	1	RCOV	none	781	Support Vector Machine	C = 0.001, gamma = scale, kernel = linear	0.7157	0.6118	0.7416	6	14	14	3
Pan-cancer vs healthy	RNA-seq	2	RCOV	none	781	Support Vector Machine	C = 100.0, gamma = scale, kernel = rbf	0.6881	0.7647	0.7275	7	13	17	0
Pan-cancer vs healthy	RNA-seq	3	RCOV	none	781	XGBoost	colsample_bytree = 1.0, learning_rate = 0.1, max_depth = 2, n_estimators = 300, subsample = 0.8	0.7384	0.6676	0.9008	7	13	15	2
Pan-cancer vs healthy	RNA-seq	4	RCOV	none	781	Logistic Regression	C = 1.0, l1_ratio = 0.1, penalty = elasticnet, solver = saga	0.7834	0.6353	0.9839	5	15	17	0
Pan-cancer vs healthy	RNA-seq	5	RCOV	none	781	Logistic Regression	C = 0.1, l1_ratio = 0.1, penalty = elasticnet, solver = saga	0.7022	0.631	0.9353	6	15	15	1
Pan-cancer vs healthy	RNA-seq	6	RCOV	none	781	Random Forest	max_depth = 10, max_features = sqrt, min_samples_leaf = 5, n_estimators = 500	0.714	0.8006	0.639	2	19	16	0
Pan-cancer vs healthy	RNA-seq	7	RCOV	none	781	Random Forest	max_depth = 5, max_features = sqrt, min_samples_leaf = 5, n_estimators = 500	0.7437	0.7024	0.6282	3	18	15	1
Pan-cancer vs healthy	RNA-seq	8	RCOV	none	781	Logistic Regression	C = 10.0, l1_ratio = 0.1, penalty = elasticnet, solver = saga	0.6978	0.7125	0.9992	5	15	15	1
Pan-cancer vs healthy	RNA-seq	9	RCOV	none	781	Random Forest	max_depth = 10, max_features = log2, min_samples_leaf = 5, n_estimators = 500	0.7463	0.5563	0.6522	1	19	14	2
Pan-cancer vs healthy	RNA-seq	10	RCOV	none	781	Random Forest	max_depth = 10, max_features = sqrt, min_samples_leaf = 5, n_estimators = 500	0.6987	0.6781	0.6536	4	16	16	0
Pan-cancer vs healthy	ichorCNA	1	tumour fraction	none	none	none			0.7441	0.0113	5	15	17	0
Pan-cancer vs healthy	ichorCNA	2	tumour fraction	none	none	none			0.6412	0.0111	5	15	16	1
Pan-cancer vs healthy	ichorCNA	3	tumour fraction	none	none	none			0.8	0.0115	10	10	17	0
Pan-cancer vs healthy	ichorCNA	4	tumour fraction	none	none	none			0.5971	0.0109	4	16	14	3
Pan-cancer vs healthy	ichorCNA	5	tumour fraction	none	none	none			0.7054	0.0113	5	16	16	0
Pan-cancer vs healthy	ichorCNA	6	tumour fraction	none	none	none			0.7411	0.0113	6	15	16	0
Pan-cancer vs healthy	ichorCNA	7	tumour fraction	none	none	none			0.6935	0.0113	7	14	16	0
Pan-cancer vs healthy	ichorCNA	8	tumour fraction	none	none	none			0.6359	0.0113	7	13	16	0
Pan-cancer vs healthy	ichorCNA	9	tumour fraction	none	none	none			0.4938	0.0109	4	16	14	2
Pan-cancer vs healthy	ichorCNA	10	tumour fraction	none	none	none			0.6969	0.0111	7	13	15	1

### Sheet: B pooled
task	method	TP	FN	TN	FP	sensitivity	sensitivity_lo	sensitivity_hi	specificity	specificity_lo	specificity_hi	specificity_fold_min	specificity_fold_max
BRCA/CRC vs healthy	Data-driven	65	15	156	8	0.8125	0.7097	0.8911	0.9512	0.9061	0.9787	0.875	1
BRCA/CRC vs healthy	ATAC-seq	54	26	153	11	0.675	0.5611	0.7755	0.9329	0.8832	0.966	0.875	1
BRCA/CRC vs healthy	RNA-seq	11	69	148	16	0.1375	0.0707	0.2327	0.9024	0.8464	0.9432	0.6875	1
BRCA/CRC vs healthy	ichorCNA	24	56	158	6	0.3	0.2026	0.4128	0.9634	0.9221	0.9865	0.8235	1
Pan-cancer vs healthy	Data-driven	165	38	160	4	0.8128	0.7522	0.864	0.9756	0.9387	0.9933	0.9375	1
Pan-cancer vs healthy	ATAC-seq	134	69	153	11	0.6601	0.5905	0.7249	0.9329	0.8832	0.966	0.8235	1
Pan-cancer vs healthy	RNA-seq	46	157	154	10	0.2266	0.1709	0.2904	0.939	0.8907	0.9704	0.8235	1
Pan-cancer vs healthy	ichorCNA	60	143	157	7	0.2956	0.2337	0.3635	0.9573	0.914	0.9827	0.8235	1
Jiang, HCC vs non-HCC (threshold fixed on Cristiano)	Data-driven	39	51	120	15	0.4333	0.3292	0.542	0.8889	0.8234	0.9365
Jiang, HCC vs non-HCC (threshold fixed on Cristiano)	RNA-seq	21	69	113	22	0.2333	0.1506	0.3343	0.837	0.7637	0.895
Jiang, HCC vs non-HCC (threshold fixed on Cristiano)	ATAC-seq	74	16	14	121	0.8222	0.7274	0.8948	0.1037	0.0579	0.1679
Jiang, HCC vs healthy (threshold fixed on Cristiano)	Data-driven	39	51	26	6	0.4333	0.3292	0.542	0.8125	0.6356	0.9279
Jiang, HCC vs healthy (threshold fixed on Cristiano)	RNA-seq	21	69	27	5	0.2333	0.1506	0.3343	0.8438	0.6721	0.9472
Jiang, HCC vs healthy (threshold fixed on Cristiano)	ATAC-seq	74	16	6	26	0.8222	0.7274	0.8948	0.1875	0.0721	0.3644
Jiang, HCC vs chronic hepatitis B (threshold fixed on Cristiano)	Data-driven	39	51	61	6	0.4333	0.3292	0.542	0.9104	0.8152	0.9664
Jiang, HCC vs chronic hepatitis B (threshold fixed on Cristiano)	RNA-seq	21	69	57	10	0.2333	0.1506	0.3343	0.8507	0.7426	0.926
Jiang, HCC vs chronic hepatitis B (threshold fixed on Cristiano)	ATAC-seq	74	16	4	63	0.8222	0.7274	0.8948	0.0597	0.0165	0.1459
Jiang, HCC vs cirrhosis (threshold fixed on Cristiano)	Data-driven	39	51	33	3	0.4333	0.3292	0.542	0.9167	0.7753	0.9825
Jiang, HCC vs cirrhosis (threshold fixed on Cristiano)	RNA-seq	21	69	29	7	0.2333	0.1506	0.3343	0.8056	0.6398	0.9181
Jiang, HCC vs cirrhosis (threshold fixed on Cristiano)	ATAC-seq	74	16	4	32	0.8222	0.7274	0.8948	0.1111	0.0311	0.2606
